# Shared and Unique Evolutionary Trajectories to Ciprofloxacin Resistance in Gram-negative Bacterial Pathogens

**DOI:** 10.1101/2021.04.06.438548

**Authors:** Jaime E. Zlamal, Semen A. Leyn, Mallika Iyer, Marinela L. Elane, Nicholas A. Wong, James W. Wamsley, Maarten Vercruysse, Fernando Garcia-Alcalde, Andrei L. Osterman

## Abstract

The resistance to broad-spectrum antibiotic ciprofloxacin is detected in high rates for a wide range of bacterial pathogens. To investigate dynamics of ciprofloxacin resistance development we proposed a comparative resistomics workflow for three clinically relevant species of Gram-negative bacteria: *Escherichia coli*, *Acinetobacter baumannii*, and *Pseudomonas aeruginosa*. We combined experimental evolution in a morbidostat with deep sequencing of evolving bacterial populations in time series that reveals both shared and unique aspects of evolutionary trajectories patterns. Representative clone characterization by sequencing and MIC measurements enabled direct assessment of mutations impact on the extent of acquired drug resistance. In all three species we observed a two-stage evolution: (1) early ciprofloxacin resistance reaching 4-16-fold of wildtype MIC commonly as a result of single mutations in DNA gyrase target genes (*gyrA* or *gyrB*) and (2) additional genetic alterations affecting transcriptional control of drug efflux machinery or secondary target genes (DNA topoisomerase *parC* or *parE*).

**Importance:** The challenge of spreading antibiotic resistance calls for systematic efforts to develop more “irresistible” drugs based on deeper understanding of dynamics and mechanisms of antibiotic resistance acquisition. To address this challenge, we have established a comparative resistomics approach which combines experimental evolution in a continuous culturing device, the morbidostat, with ultradeep sequencing of evolving microbial populations to identify evolutionary trajectories (mutations and genome rearrangements) leading to antibiotic resistance over a range of target pathogens. Here we report the comparative resistomics study of three Gram-negative bacteria (*Escherichia coli*, *Acinetobacter baumannii*, and *Pseudomonas aeruginosa),* which revealed shared and species-specific aspects of the evolutionary landscape leading to robust resistance against the clinically important antibiotic ciprofloxacin. In addition to specific findings, the impact of this study is in highlighting the anticipated utility of a morbidostat-based comparative genomic approach to guide rational optimization of treatment regimens for current antibiotics and development of novel antibiotics with minimized resistance propensities.
