## Supplementary material for "Shared and Unique Evolutionary Trajectories to Ciprofloxacin Resistance in Gram-negative Bacterial Pathogens": Table S1

### Sheet: Legend and abbreviations
Supplementary tables:
S1A	Read alignment statistics for community samples.
S1B	Read alignment statistics for clonal samples.
	- Numbers in the tables S1A and S1B are extracted from Qualimap reports of The corresponding BAM files.
S1C	Genes comprising a mapped large deletion in A. baumannii ATCC 17978 chromosome
	- The coordinates are given according to The reference re-sequenced in The current paper.
	- The "Process" column is added manually.

### Sheet: S1A
Supplementary Table S1A. Read alignment statistics for community samples.
Experiment	Organism	Reactor	Time, h	Sample	Mean coverage	Mapped reads	Number of reads
CAB-1	Acinetobacter baumannii ATCC 17978	2	0	CAB_2A	1255.31	0.9987	35614137
CAB-1	Acinetobacter baumannii ATCC 17978	2	45	CAB_2C	847.217	0.9977	24311390
CAB-1	Acinetobacter baumannii ATCC 17978	2	71	CAB_2D	787.257	0.999	22750277
CAB-1	Acinetobacter baumannii ATCC 17978	2	94	CAB_2E	1004.09	0.8236	34082283
CAB-1	Acinetobacter baumannii ATCC 17978	3	0	CAB_3A	1348.4	0.999	37312150
CAB-1	Acinetobacter baumannii ATCC 17978	3	26	CAB_3B	1244.02	0.9991	34659464
CAB-1	Acinetobacter baumannii ATCC 17978	3	45	CAB_3C	1384.21	0.9992	38429373
CAB-1	Acinetobacter baumannii ATCC 17978	3	71	CAB_3D	1235.42	0.9989	34775059
CAB-1	Acinetobacter baumannii ATCC 17978	3	94	CAB_3E	914.05	0.8398	30800857
CAB-1	Acinetobacter baumannii ATCC 17978	4	0	CAB_4A	1221.08	0.9984	33705025
CAB-1	Acinetobacter baumannii ATCC 17978	4	26	CAB_4B	1339.05	0.9988	37081958
CAB-1	Acinetobacter baumannii ATCC 17978	4	45	CAB_4C	1440.37	0.9989	39855576
CAB-1	Acinetobacter baumannii ATCC 17978	4	71	CAB_4D	1489.38	0.9992	41335200
CAB-1	Acinetobacter baumannii ATCC 17978	4	94	CAB_4E	869.472	0.9071	26431851
CAB-1	Acinetobacter baumannii ATCC 17978	5	0	CAB_5A	784.02	0.9993	21929219
CAB-1	Acinetobacter baumannii ATCC 17978	5	26	CAB_5B	960.24	0.9989	26871760
CAB-1	Acinetobacter baumannii ATCC 17978	5	45	CAB_5C	1083.19	0.999	30229720
CAB-1	Acinetobacter baumannii ATCC 17978	5	71	CAB_5D	1098.86	0.9988	30539271
CAB-1	Acinetobacter baumannii ATCC 17978	5	94	CAB_5E	1193.02	0.8358	39499998
CAB-1	Acinetobacter baumannii ATCC 17978	6	0	CAB_6A	836.796	0.9981	23183251
CAB-1	Acinetobacter baumannii ATCC 17978	6	26	CAB_6B	925.182	0.9972	26017436
CAB-1	Acinetobacter baumannii ATCC 17978	6	45	CAB_6C	1319.93	0.9986	37886080
CAB-1	Acinetobacter baumannii ATCC 17978	6	71	CAB_6D	840.607	0.9974	23559969
CAB-1	Acinetobacter baumannii ATCC 17978	6	94	CAB_6E	1147.05	0.9404	33775804
CEC-2	Escherichia coli BW 25113	1	24	CEC-2_1C	1874.48	0.9919	58613594
CEC-2	Escherichia coli BW 25113	1	48	CEC-2_1D	2232.78	0.99	69967911
CEC-2	Escherichia coli BW 25113	1	68	CEC-2_1E	1764.22	0.9506	57630243
CEC-2	Escherichia coli BW 25113	1	94	CEC-2_1F	2404.76	0.9741	76730311
CEC-2	Escherichia coli BW 25113	1	119	CEC-2_1G	838.6	0.5592	46654978
CEC-2	Escherichia coli BW 25113	2	24	CEC-2_2C	2094.19	0.9897	65684473
CEC-2	Escherichia coli BW 25113	2	48	CEC-2_2D	1599.37	0.9905	50117779
CEC-2	Escherichia coli BW 25113	2	68	CEC-2_2E	1502.73	0.8187	57077569
CEC-2	Escherichia coli BW 25113	2	94	CEC-2_2F	2403.61	0.9411	79263761
CEC-2	Escherichia coli BW 25113	2	119	CEC-2_2G	838.264	0.8041	32419751
CEC-2	Escherichia coli BW 25113	3	24	CEC-2_3C	1891.04	0.9912	59195356
CEC-2	Escherichia coli BW 25113	3	48	CEC-2_3D	2522.97	0.9828	79655298
CEC-2	Escherichia coli BW 25113	3	68	CEC-2_3E	1997.38	0.967	64170880
CEC-2	Escherichia coli BW 25113	3	94	CEC-2_3F	1074.17	0.6624	50353689
CEC-2	Escherichia coli BW 25113	3	119	CEC-2_3G	705.573	0.473	46413359
CEC-2	Escherichia coli BW 25113	4	24	CEC-2_4C	1744.65	0.9916	54572339
CEC-2	Escherichia coli BW 25113	4	48	CEC-2_4D	2003.11	0.9916	62674148
CEC-2	Escherichia coli BW 25113	4	68	CEC-2_4E	1345.59	0.987	42421515
CEC-2	Escherichia coli BW 25113	4	94	CEC-2_4F	2492.33	0.8751	88549071
CEC-2	Escherichia coli BW 25113	4	119	CEC-2_4G	1068.58	0.7626	43532315
CEC-2	Escherichia coli BW 25113	5	24	CEC-2_5C	1473.25	0.9962	45801597
CEC-2	Escherichia coli BW 25113	5	48	CEC-2_5D	1275.48	0.9813	40299256
CEC-2	Escherichia coli BW 25113	5	68	CEC-2_5E	1637.56	0.9962	50920826
CEC-2	Escherichia coli BW 25113	5	94	CEC-2_5F	1450.77	0.9465	47475377
CEC-2	Escherichia coli BW 25113	5	119	CEC-2_5G	1049.43	0.6518	49960119
CEC-2	Escherichia coli BW 25113	6	24	CEC-2_6C	1428.07	0.9961	44411133
CEC-2	Escherichia coli BW 25113	6	48	CEC-2_6D	1664.04	0.9959	51756658
CEC-2	Escherichia coli BW 25113	6	68	CEC-2_6E	1107.83	0.7687	44684697
CEC-2	Escherichia coli BW 25113	6	94	CEC-2_6F	1368.53	0.9865	42978926
CEC-2	Escherichia coli BW 25113	6	119	CEC-2_6G	1439.93	0.8366	53353691
CEC-2	Escherichia coli BW 25113	-	0	CEC-2_Unevolved	1169.87	0.995	36441565
CEC-4	Escherichia coli BW 25113	1	31	CEC-4_1B	693.608	0.998	21811441
CEC-4	Escherichia coli BW 25113	1	47	CEC-4_1C	582.66	0.9987	18258442
CEC-4	Escherichia coli BW 25113	1	69	CEC-4_1D	788.144	0.9988	24673720
CEC-4	Escherichia coli BW 25113	1	97	CEC-4_1E	950.395	0.9992	30223556
CEC-4	Escherichia coli BW 25113	1	118	CEC-4_1F	505.061	0.4489	35736465
CEC-4	Escherichia coli BW 25113	1	144	CEC-4_1G	802.651	0.9883	25571334
CEC-4	Escherichia coli BW 25113	3	31	CEC-4_3B	1099.42	0.9981	34936937
CEC-4	Escherichia coli BW 25113	3	47	CEC-4_3C	538.11	0.9988	16876959
CEC-4	Escherichia coli BW 25113	3	69	CEC-4_3D	675.875	0.9977	22789179
CEC-4	Escherichia coli BW 25113	3	97	CEC-4_3E	596.927	0.9994	19395396
CEC-4	Escherichia coli BW 25113	3	118	CEC-4_3F	519.875	0.6569	24864806
CEC-4	Escherichia coli BW 25113	3	144	CEC-4_3G	781.434	0.932	26663620
CEC-4	Escherichia coli BW 25113	5	31	CEC-4_5B	1426.62	0.9986	46805979
CEC-4	Escherichia coli BW 25113	5	47	CEC-4_5C	1206.31	0.999	37774904
CEC-4	Escherichia coli BW 25113	5	69	CEC-4_5D	1040.83	0.999	35571138
CEC-4	Escherichia coli BW 25113	5	97	CEC-4_5E	1415.6	0.9995	45819725
CEC-4	Escherichia coli BW 25113	5	118	CEC-4_5F	571.128	0.6097	29916082
CEC-4	Escherichia coli BW 25113	5	144	CEC-4_5G	953.168	0.9467	32315454
CEC-4	Escherichia coli BW 25113	6	31	CEC-4_6B	1170.67	0.9982	36784057
CEC-4	Escherichia coli BW 25113	6	47	CEC-4_6C	1489.46	0.9985	46630626
CEC-4	Escherichia coli BW 25113	6	69	CEC-4_6D	987.675	0.9988	32241188
CEC-4	Escherichia coli BW 25113	6	97	CEC-4_6E	922.789	0.9991	30297670
CEC-4	Escherichia coli BW 25113	6	118	CEC-4_6F	531.764	0.5088	33478793
CEC-4	Escherichia coli BW 25113	6	144	CEC-4_6G	839.527	0.9826	27093370
CEC-4	Escherichia coli BW 25113	-	0	CEC-4_A	1203.4	0.9986	37900877
PAC-1	Pseudomonas aeruginosa ATCC 27853	1	0	PAC-1_1A	721.516	0.9987	35795193
PAC-1	Pseudomonas aeruginosa ATCC 27853	1	23	PAC-1_1B	560.915	0.9991	28772132
PAC-1	Pseudomonas aeruginosa ATCC 27853	1	47	PAC-1_1C	428.109	0.9991	21951767
PAC-1	Pseudomonas aeruginosa ATCC 27853	1	76	PAC-1_1D	388.365	0.9988	19114203
PAC-1	Pseudomonas aeruginosa ATCC 27853	1	99	PAC-1_1E	488.168	0.9989	24101886
PAC-1	Pseudomonas aeruginosa ATCC 27853	2	0	PAC-1_2A	134.526	0.9988	6925151
PAC-1	Pseudomonas aeruginosa ATCC 27853	2	23	PAC-1_2B	534.065	0.999	27296946
PAC-1	Pseudomonas aeruginosa ATCC 27853	2	47	PAC-1_2C	299.156	0.9991	15053441
PAC-1	Pseudomonas aeruginosa ATCC 27853	2	76	PAC-1_2D	644.026	0.9985	31302557
PAC-1	Pseudomonas aeruginosa ATCC 27853	2	99	PAC-1_2E	475.526	0.9988	23481484
PAC-1	Pseudomonas aeruginosa ATCC 27853	3	0	PAC-1_3A	362.885	0.9987	18252416
PAC-1	Pseudomonas aeruginosa ATCC 27853	3	23	PAC-1_3B	324.985	0.9989	15837137
PAC-1	Pseudomonas aeruginosa ATCC 27853	3	47	PAC-1_3C	420.118	0.9988	20862922
PAC-1	Pseudomonas aeruginosa ATCC 27853	3	76	PAC-1_3D	394.041	0.9988	18976755
PAC-1	Pseudomonas aeruginosa ATCC 27853	3	99	PAC-1_3E	487.518	0.9989	24143722
PAC-1	Pseudomonas aeruginosa ATCC 27853	4	0	PAC-1_4A	385.786	0.9988	22415011
PAC-1	Pseudomonas aeruginosa ATCC 27853	4	23	PAC-1_4B	371.022	0.9989	22222901
PAC-1	Pseudomonas aeruginosa ATCC 27853	4	47	PAC-1_4C	374.459	0.999	18582294
PAC-1	Pseudomonas aeruginosa ATCC 27853	4	76	PAC-1_4D	462.955	0.9989	22976683
PAC-1	Pseudomonas aeruginosa ATCC 27853	4	99	PAC-1_4E	436.893	0.999	21502127
PAC-1	Pseudomonas aeruginosa ATCC 27853	5	0	PAC-1_5A	540.979	0.9988	32365652
PAC-1	Pseudomonas aeruginosa ATCC 27853	5	23	PAC-1_5B	475.849	0.9989	23688203
PAC-1	Pseudomonas aeruginosa ATCC 27853	5	47	PAC-1_5C	441.501	0.999	21902469
PAC-1	Pseudomonas aeruginosa ATCC 27853	5	76	PAC-1_5D	292.04	0.9988	13952861
PAC-1	Pseudomonas aeruginosa ATCC 27853	5	99	PAC-1_5E	476.919	0.9989	23891626
PAC-1	Pseudomonas aeruginosa ATCC 27853	6	0	PAC-1_6A	655.387	0.9987	32570046
PAC-1	Pseudomonas aeruginosa ATCC 27853	6	23	PAC-1_6B	439.56	0.999	23094698
PAC-1	Pseudomonas aeruginosa ATCC 27853	6	47	PAC-1_6C	421.805	0.9989	22195342
PAC-1	Pseudomonas aeruginosa ATCC 27853	6	76	PAC-1_6D	448.626	0.999	22807528
PAC-1	Pseudomonas aeruginosa ATCC 27853	6	99	PAC-1_6E	391.294	0.9984	19470048
PAC-2	Pseudomonas aeruginosa ATCC 27853	1	26	PAC-2_1C	882.972	0.9917	44228665
PAC-2	Pseudomonas aeruginosa ATCC 27853	1	50	PAC-2_1E	171.637	0.9715	8854325
PAC-2	Pseudomonas aeruginosa ATCC 27853	1	76	PAC-2_1G	807.401	0.9919	40445117
PAC-2	Pseudomonas aeruginosa ATCC 27853	1	98	PAC-2_1I	285.677	0.5486	25972090
PAC-2	Pseudomonas aeruginosa ATCC 27853	1	141	PAC-2_1K	598.698	0.9722	30602502
PAC-2	Pseudomonas aeruginosa ATCC 27853	2	26	PAC-2_2C	580.697	0.9912	29101328
PAC-2	Pseudomonas aeruginosa ATCC 27853	2	50	PAC-2_2E	678.807	0.9919	34013106
PAC-2	Pseudomonas aeruginosa ATCC 27853	2	76	PAC-2_2G	225.515	0.9912	11297609
PAC-2	Pseudomonas aeruginosa ATCC 27853	2	98	PAC-2_2I	248.44	0.8981	13813291
PAC-2	Pseudomonas aeruginosa ATCC 27853	2	141	PAC-2_2K	725.08	0.9867	36466807
PAC-2	Pseudomonas aeruginosa ATCC 27853	3	26	PAC-2_3C	502.488	0.9859	25387433
PAC-2	Pseudomonas aeruginosa ATCC 27853	3	50	PAC-2_3E	548.778	0.9843	27729944
PAC-2	Pseudomonas aeruginosa ATCC 27853	3	76	PAC-2_3G	528.981	0.9897	26564780
PAC-2	Pseudomonas aeruginosa ATCC 27853	3	98	PAC-2_3I	567.571	0.8846	31886446
PAC-2	Pseudomonas aeruginosa ATCC 27853	3	141	PAC-2_3K	530.858	0.9871	26706213
PAC-2	Pseudomonas aeruginosa ATCC 27853	4	26	PAC-2_4C	638.997	0.9922	31980939
PAC-2	Pseudomonas aeruginosa ATCC 27853	4	50	PAC-2_4E	686.407	0.9912	34425676
PAC-2	Pseudomonas aeruginosa ATCC 27853	4	76	PAC-2_4G	671.74	0.9905	33729308
PAC-2	Pseudomonas aeruginosa ATCC 27853	4	98	PAC-2_4I	596.658	0.9283	31954871
PAC-2	Pseudomonas aeruginosa ATCC 27853	4	141	PAC-2_4K	594.486	0.9838	30045075
PAC-2	Pseudomonas aeruginosa ATCC 27853	5	26	PAC-2_5C	767.978	0.992	38470431
PAC-2	Pseudomonas aeruginosa ATCC 27853	5	69	PAC-2_5F	583.817	0.9903	29330413
PAC-2	Pseudomonas aeruginosa ATCC 27853	5	76	PAC-2_5G	704.029	0.9919	35269335
PAC-2	Pseudomonas aeruginosa ATCC 27853	5	98	PAC-2_5I	436.834	0.8021	27078297
PAC-2	Pseudomonas aeruginosa ATCC 27853	5	141	PAC-2_5K	506.695	0.9814	25644108
PAC-2	Pseudomonas aeruginosa ATCC 27853	6	26	PAC-2_6C	782.562	0.991	39250786
PAC-2	Pseudomonas aeruginosa ATCC 27853	6	50	PAC-2_6E	766.315	0.9909	38444033
PAC-2	Pseudomonas aeruginosa ATCC 27853	6	76	PAC-2_6G	780.482	0.9915	39085629
PAC-2	Pseudomonas aeruginosa ATCC 27853	6	98	PAC-2_6I	567.255	0.9421	29976544
PAC-2	Pseudomonas aeruginosa ATCC 27853	6	141	PAC-2_6K	492.746	0.9869	24812533

### Sheet: S1B
Supplementary Table S1B. Read alignment statistics for clonal samples.
Experiment	Organism	Reactor	Time, h	Sample	Mean coverage	Mapped reads	Number of reads
CAB-1	Acinetobacter baumannii ATCC 17978	3	94	CAB-1_3E1	260	0.982	8421557
CAB-1	Acinetobacter baumannii ATCC 17978	3	94	CAB-1_3E2	280	0.975	9008921
CAB-1	Acinetobacter baumannii ATCC 17978	3	94	CAB-1_3E3	287	0.981	8961405
CAB-1	Acinetobacter baumannii ATCC 17978	3	94	CAB-1_3E4	251	0.983	7812183
CAB-1	Acinetobacter baumannii ATCC 17978	4	94	CAB-1_4E7	160	0.972	5034248
CAB-1	Acinetobacter baumannii ATCC 17978	5	94	CAB-1_5E1	420	0.985	13027891
CAB-1	Acinetobacter baumannii ATCC 17978	5	94	CAB-1_5E2	407	0.984	12739162
CAB-1	Acinetobacter baumannii ATCC 17978	5	94	CAB-1_5E3	362	0.984	11313591
CAB-1	Acinetobacter baumannii ATCC 17978	5	94	CAB-1_5E4	289	0.978	9033463
CAB-1	Acinetobacter baumannii ATCC 17978	5	94	CAB-1_5E5	235	0.976	7478730
CAB-1	Acinetobacter baumannii ATCC 17978	5	94	CAB-1_5E6	278	0.977	8713805
CAB-1	Acinetobacter baumannii ATCC 17978	6	94	CAB-1_6E8	210	0.967	6690938
CAB-1	Acinetobacter baumannii ATCC 17978	6	94	CAB-1_6E9	276	0.969	8677493
CEC-2	Escherichia coli BW 25113	1	119	CEC-2_1G3	230	0.981	8288859
CEC-2	Escherichia coli BW 25113	2	119	CEC-2_2G17	174	0.972	6293402
CEC-2	Escherichia coli BW 25113	2	119	CEC-2_2G23	296	0.973	10660650
CEC-2	Escherichia coli BW 25113	3	94	CEC-2_3F1	287	0.991	10212498
CEC-2	Escherichia coli BW 25113	3	94	CEC-2_3F2	457	0.99	15948228
CEC-2	Escherichia coli BW 25113	3	94	CEC-2_3F3	264	0.99	9475910
CEC-2	Escherichia coli BW 25113	3	94	CEC-2_3F4	456	0.989	15913855
CEC-2	Escherichia coli BW 25113	3	94	CEC-2_3F5	334	0.988	11528759
CEC-2	Escherichia coli BW 25113	3	119	CEC-2_3G28	282	0.979	10218183
CEC-2	Escherichia coli BW 25113	3	119	CEC-2_3G36	267	0.978	9633437
CEC-2	Escherichia coli BW 25113	4	48	CEC-2_4D1	352	0.989	12460836
CEC-2	Escherichia coli BW 25113	4	48	CEC-2_4D2	349	0.989	12372667
CEC-2	Escherichia coli BW 25113	4	119	CEC-2_4G39	236	0.978	8557285
CEC-2	Escherichia coli BW 25113	4	119	CEC-2_4G40	330	0.977	11835470
CEC-2	Escherichia coli BW 25113	5	68	CEC-2_5E1	202	0.986	7604413
CEC-2	Escherichia coli BW 25113	5	68	CEC-2_5E2	330	0.975	11718712
CEC-2	Escherichia coli BW 25113	5	68	CEC-2_5E3	332	0.984	11727038
CEC-2	Escherichia coli BW 25113	5	68	CEC-2_5E4	451	0.982	16234835
CEC-2	Escherichia coli BW 25113	5	68	CEC-2_5E5	273	0.98	9771344
CEC-2	Escherichia coli BW 25113	5	119	CEC-2_5G53	278	0.976	9905813
CEC-2	Escherichia coli BW 25113	5	119	CEC-2_5G56	282	0.981	10021019
CEC-2	Escherichia coli BW 25113	5	119	CEC-2_5G60	418	0.983	14877095
CEC-2	Escherichia coli BW 25113	6	48	CEC-2_6D1	335	0.989	11904438
CEC-2	Escherichia coli BW 25113	6	48	CEC-2_6D2	322	0.988	11304482
CEC-2	Escherichia coli BW 25113	6	119	CEC-2_6G64	263	0.974	9490390
CEC-2	Escherichia coli BW 25113	6	119	CEC-2_6G70	281	0.983	10101607
CEC-4	Escherichia coli BW 25113	1	144	CEC-4_1G11	337	0.984	12001685
CEC-4	Escherichia coli BW 25113	1	144	CEC-4_1G12	344	0.984	12259922
CEC-4	Escherichia coli BW 25113	1	144	CEC-4_1G13	211	0.981	8246651
CEC-4	Escherichia coli BW 25113	1	144	CEC-4_1G14	342	0.986	12302377
CEC-4	Escherichia coli BW 25113	3	144	CEC-4_3G11	258	0.976	9258859
CEC-4	Escherichia coli BW 25113	3	144	CEC-4_3G12	336	0.981	11976875
CEC-4	Escherichia coli BW 25113	4	144	CEC-4_4G5	171	0.976	6131157
CEC-4	Escherichia coli BW 25113	4	144	CEC-4_4G6	255	0.978	9176383
CEC-4	Escherichia coli BW 25113	5	144	CEC-4_5G1	330	0.97	12232754
CEC-4	Escherichia coli BW 25113	5	144	CEC-4_5G2	173	0.974	6314917
CEC-4	Escherichia coli BW 25113	5	144	CEC-4_5G3	332	0.971	12369753
CEC-4	Escherichia coli BW 25113	6	144	CEC-4_6G11	276	0.984	9862812
CEC-4	Escherichia coli BW 25113	6	144	CEC-4_6G12	176	0.981	6287943

### Sheet: S1C
Supplementary Table S1C. Genes comprising a mapped large deletion in A. baumannii ATCC 17978 chromosome
Begin	End	Strand	Locus_tag	Product (RAST annotation)	Process (manual curation)
3902206	3903432	-	AUO97b_03781	phage replication protein Cri	Phage homeostasis
3903578	3903952	+	AUO97b_03782	helix-turn-helix family protein	-
3904072	3904329	+	AUO97b_03783	hypothetical protein	-
3905090	3905347	-	AUO97b_03784	hypothetical protein	-
3905360	3906574	-	AUO97b_03785	Zona occludens toxin-like phage protein	Phage homeostasis
3906578	3906919	-	AUO97b_03786	hypothetical protein	-
3906919	3908415	-	AUO97b_03787	hypothetical protein	-
3908676	3908927	-	AUO97b_03788	hypothetical protein	-
34	336	-	AUO97b_00141	hypothetical protein	-
352	1578	-	AUO97b_00142	phage replication protein Cri	Phage homeostasis
1724	2098	+	AUO97b_00143	helix-turn-helix family protein	-
2218	2475	+	AUO97b_00144	hypothetical protein	-
3236	3493	-	AUO97b_00145	hypothetical protein	-
3506	4720	-	AUO97b_00146	Zona occludens toxin-like phage protein	Phage homeostasis
4724	5065	-	AUO97b_00147	hypothetical protein	-
5065	6561	-	AUO97b_00148	hypothetical protein	-
6822	7073	-	AUO97b_00149	hypothetical protein	-
7570	7872	-	AUO97b_00150	hypothetical protein	-
7888	9114	-	AUO97b_00151	phage replication protein Cri	Phage homeostasis
9260	9634	+	AUO97b_00152	helix-turn-helix family protein	-
9754	10011	+	AUO97b_00153	hypothetical protein	-
11996	12514	+	AUO97b_00154	Fimbrial protein	Type 1 fimbriae assembly
12601	13335	+	AUO97b_00155	P pilus assembly protein, chaperone PapD	Type 1 fimbriae assembly
13394	15952	+	AUO97b_00156	outer membrane usher protein precursor	Type 1 fimbriae assembly
15949	16098	+	AUO97b_00157	Fimbrial adhesin	Type 1 fimbriae assembly
16117	16977	+	AUO97b_00158	fimbrial adhesin precursor	Type 1 fimbriae assembly
17262	18044	+	AUO97b_00159	hypothetical protein	-
18102	19211	-	AUO97b_00160	S-(hydroxymethyl)glutathione dehydrogenase (EC 1.1.1.284)	-
19441	21312	-	AUO97b_00161	Phage capsid and scaffold	Phage homeostasis
21495	22658	+	AUO97b_00162	Catalase-like heme-binding protein	-
22736	23101	-	AUO97b_00163	FIG00350165: hypothetical protein	-
23914	24381	-	AUO97b_00164	hypothetical protein	-
24846	26372	+	AUO97b_00165	Cardiolipin synthase (EC 2.7.8.-) phosphatidylethanolamine-utilizing, bacterial type ClsC	-
26381	26968	-	AUO97b_00166	G:T/U mismatch-specific uracil/thymine DNA-glycosylase (EC 3.2.2.27)	-
27135	27371	-	AUO97b_00167	FIG00350577: hypothetical protein	-
27625	27801	-	AUO97b_00168	FIG00351524: hypothetical protein	-
28384	29436	-	AUO97b_00169	Microsomal dipeptidase (EC 3.4.13.19)	-
29453	30607	-	AUO97b_00170	Coenzyme PQQ synthesis protein E	Pyrroloquinoline quinone (PQQ) biosynthesis
30604	30888	-	AUO97b_00171	Coenzyme PQQ synthesis protein D	Pyrroloquinoline quinone (PQQ) biosynthesis
30885	31643	-	AUO97b_00172	Pyrroloquinoline-quinone synthase (EC 1.3.3.11)	Pyrroloquinoline quinone (PQQ) biosynthesis
31652	32563	-	AUO97b_00173	Coenzyme PQQ synthesis protein B	Pyrroloquinoline quinone (PQQ) biosynthesis
32639	32770	-	AUO97b_00174	Coenzyme PQQ synthesis protein A	Pyrroloquinoline quinone (PQQ) biosynthesis
32937	35012	-	AUO97b_00175	Polyphosphate kinase (EC 2.7.4.1)	-
35296	35415	-	AUO97b_00176	hypothetical protein	-
35366	37099	+	AUO97b_00177	5'-nucleotidase (EC 3.1.3.5)	-
37167	37568	-	AUO97b_00178	FIG00351880: hypothetical protein	-
38095	38736	-	AUO97b_00179	Isochorismatase (EC 3.3.2.1) of siderophore biosynthesis	Iron acquisition
38809	39579	-	AUO97b_00180	2,3-dihydro-2,3-dihydroxybenzoate dehydrogenase (EC 1.3.1.28)	Iron acquisition
39939	40529	-	AUO97b_00181	Molybdenum ABC transporter ATP-binding protein ModC	Molybdate transport
40564	41184	-	AUO97b_00182	Molybdenum ABC transporter permease protein ModB	Molybdate transport
41253	42038	-	AUO97b_00183	Molybdenum ABC transporter, substrate-binding protein ModA	Molybdate transport
42227	42577	-	AUO97b_00184	DNA-binding domain of ModE	Molybdate transport
42800	44215	+	AUO97b_00185	Benzoate 1,2-dioxygenase alpha subunit (EC 1.14.12.10)	Anthranilate degradation
