## Supplementary material for "Shared and Unique Evolutionary Trajectories to Ciprofloxacin Resistance in Gram-negative Bacterial Pathogens": Table S2

### Sheet: Legend and abbreviations
Supplementary tables:
S3A	Sequence variants and MIC values in selected clones from the two evolutionary runs of E. coli BW25113 (CEC-2 and CEC-4)
S3B	Sequence variants and MIC values in selected clones from the evolutionary run of A. baumannii ATCC17978 (CAB)
	Tables S3A and S3B contain the following columns:
	- gene - Gene name. Prefixes "us_" and "ds_" indicate if variant was observed upstream or downstream of a gene.
	- variant - Amino acid variant. Alternatively del - deletion, ins - insertion, intergenic - variant in intergenic region, IS insert - insertion of an IS element
	- samples columns - presence "+" or absence "-" of varinat in a clone.
	- short annotation - Function of an affected gene.
	- gene_position - Affected nucleotide positions from a start of a gene.
	- effect_category - Effect predicted by breseq
	- position - Position on the chromosome.
	- codon_mutation - [Reference codon][Postion in the gene][Alternative codon]
	- new_seq - New sequence formed on a chromosome (substitution or insertion).
	- repeat_mutation - Indicate if a variant represents changing of repeat seqeunce number.
	- mobile_element - Name of a mobile element.
	- indel_size - Size of insertion or deletion in nt.
	- locus_tag - Locus tag of an affected gene. Prefixes "us_" and "ds_" indicate if variant was observed upstream or downstream of a gene.
S3C	Sequence variants (from directed PCR analysis) and MIC values in selected clones from the evolutionary run of P. aeruginosa ATCC27853 (PAC-1)

### Sheet: S3A  (CEC-2,4)
Supplementary Table S3A. Sequence variants and MIC values in selected clones from the two evolutionary runs of E. coli BW25113 (CEC-2 and CEC-4)
		RUN=	CEC2	CEC2	CEC2	CEC2	CEC4	CEC2	CEC2	CEC2	CEC2	CEC2	CEC2	CEC2	CEC2	CEC4	CEC2	CEC2	CEC2	CEC2	CEC2	CEC4	CEC4	CEC4	CEC4	CEC4
#	gene	variant	6G64	2G23	6D1	6G70	5G2	2G17	5E5	5G60	5E1	1G3	3F3	4D2	4G39	4G6	4D1	5G53	5E2	3G36	5E4	6G12	1G11	1G14	3G12	1G12	short annotation	gene_position	effect_category	position	codon_mutation	new_seq	repeat_mutation	mobile_element	indel_size	locus_tag
1	gyrA	D87Y	+	+	+	+	+	+	-	-	-	-	-	-	-	-	-	-	-	-	-	-	-	-	-	-	DNA gyrase subunit A (EC 5.99.1.3)	259	snp_nonsynonymous	2332641	GAC87TAC	A	-	-	-	BW25113_2231
2	gyrA	D87G	-	-	-	-	-	-	+	+	+	+	+	-	-	-	-	-	-	-	-	-	-	-	-	-	DNA gyrase subunit A (EC 5.99.1.3)	260	snp_nonsynonymous	2332640	GAC87GGC	C	-	-	-	BW25113_2231
3	gyrA	S83L	-	-	-	-	-	-	-	-	-	-	-	+	+	+	-	-	-	-	-	-	-	-	-	-	DNA gyrase subunit A (EC 5.99.1.3)	248	snp_nonsynonymous	2332652	TCG83TTG	A	-	-	-	BW25113_2231
4	gyrB	S464F	-	-	-	-	-	-	-	-	-	-	-	-	-	-	+	+	+	+	+	-	-	-	-	-	DNA gyrase subunit B (EC 5.99.1.3)	1391	snp_nonsynonymous	3872089	TCT464TTT	A	-	-	-	BW25113_3699
5	gyrB	S464Y	-	-	-	-	-	-	-	-	-	-	-	-	-	-	-	-	-	-	-	+	+	+	+	+	DNA gyrase subunit B (EC 5.99.1.3)	1391	snp_nonsynonymous	3872089	TCT464TAT	T	-	-	-	BW25113_3699
6	marR	T39I	-	-	-	-	-	+	-	-	-	-	-	-	-	-	-	-	-	-	-	-	-	-	-	-	Multiple antibiotic resistance protein MarR	116	snp_nonsynonymous	1613492	ACC39ATC	T	-	-	-	BW25113_1530
7	marR	L60R	-	-	-	-	-	-	+	+	+	-	-	-	-	-	-	-	-	-	-	-	-	-	-	-	Multiple antibiotic resistance protein MarR	179	snp_nonsynonymous	1613555	CTG60CGG	G	-	-	-	BW25113_1530
8	marR	T72P	-	+	-	-	-	-	-	-	-	-	-	-	-	-	-	-	-	-	-	-	-	-	-	-	Multiple antibiotic resistance protein MarR	214	snp_nonsynonymous	1613590	ACC72CCC	C	-	-	-	BW25113_1530
9	marR	del	-	-	-	-	-	-	-	-	-	+	-	-	-	-	-	-	-	-	-	-	-	-	-	-	Multiple antibiotic resistance protein MarR	coding (49-50/435 nt)	small_indel	1613425	-	-	-	-	2	BW25113_1530
10	marR	del	-	-	+	-	-	-	-	-	-	-	-	-	-	-	-	-	-	-	-	-	-	-	-	-	Multiple antibiotic resistance protein MarR	coding (221/435 nt)	small_indel	1613597	-	-	-	-	1	BW25113_1530
11	marR	ins	-	-	-	-	-	-	-	-	-	-	-	-	-	-	-	+	-	-	-	-	-	-	-	-	Multiple antibiotic resistance protein MarR	coding (258/435 nt)	small_indel	1613634	-	CTGGGTGGAAAGG	CTGGGTGGAAAGG (1->2)	-	-	BW25113_1530
12	marR	del	-	-	-	-	-	-	-	-	-	-	+	-	-	-	-	-	-	-	-	-	-	-	-	-	Multiple antibiotic resistance protein MarR	coding (267-280/435 nt)	small_indel	1613643	-	-	-	-	14	BW25113_1530
13	marR	del	-	-	-	-	-	-	-	-	-	-	-	-	-	-	-	-	-	-	-	-	+	-	-	-	Multiple antibiotic resistance protein MarR	coding (296-312/435 nt)	small_indel	1613672	-	-	-	-	17	BW25113_1530
14	marR	del	-	-	-	-	-	-	-	-	-	-	-	-	-	-	-	-	-	-	-	-	-	+	-	-	Multiple antibiotic resistance protein MarR	coding (313-328/435 nt)	small_indel	1613689	-	-	-	-	16	BW25113_1530
15	marR	ins	-	-	-	-	-	-	-	-	-	-	-	-	-	-	-	-	+	-	-	-	-	-	-	-	Multiple antibiotic resistance protein MarR	coding (317/435 nt)	small_indel	1613693	-	GTACTGGTAAAACTTACCACCGGCGGCGCGGC	GTACTGGTAAAACTTACCACCGGCGGCGCGGC (1->2)	-	-	BW25113_1530
16	marR	del	-	-	-	-	-	-	-	-	-	-	-	-	-	-	-	-	-	+	-	-	-	-	-	-	Multiple antibiotic resistance protein MarR	coding (356/435 nt)	small_indel	1613732	-	-	-	-	1	BW25113_1530
17	marR	del	-	-	-	-	-	-	-	-	-	-	-	-	+	-	-	-	-	-	-	-	-	-	-	-	Multiple antibiotic resistance protein MarR	coding (395/435 nt)	small_indel	1613771	-	-	-	-	1	BW25113_1530
18	us_marC	intergenic	-	-	-	+	-	-	-	-	-	-	-	-	-	-	-	-	-	-	-	-	-	-	-	-	us_UPF0056 inner membrane protein MarC<>us_Multiple antibiotic resistance protein MarR	intergenic (-211/-1)	small_indel	1613376	-	TACTTGCCAGGGCAACTAAT	TACTTGCCAGGGCAACTAAT (1->2)	-	-	us_BW25113_1529<>us_BW25113_1530
19	soxR	G121D	-	-	-	-	-	-	-	-	-	-	-	-	-	-	-	-	-	-	+	-	-	-	-	-	Redox-sensitive transcriptional activator SoxR	362	snp_nonsynonymous	4267758	GGT121GAT	A	-	-	-	BW25113_4063
20	soxR	del	-	-	-	-	+	-	-	-	-	-	-	-	-	-	-	-	-	-	-	-	-	-	-	-	Redox-sensitive transcriptional activator SoxR	coding (378-380/465 nt)	small_indel	4267774	-	-	-	-	3	BW25113_4063
21	soxR	del	-	-	-	-	-	-	-	-	-	-	-	-	-	+	-	-	-	-	-	-	-	-	-	-	Redox-sensitive transcriptional activator SoxR	coding (381-383/465 nt)	small_indel	4267777	-	-	-	-	3	BW25113_4063
22	soxR	del	-	-	-	-	-	-	-	-	-	-	-	-	-	-	-	-	-	-	-	-	-	-	+	-	Redox-sensitive transcriptional activator SoxR	coding (382-384/465 nt)	small_indel	4267778	-	-	-	-	3	BW25113_4063
23	soxR	del	-	-	-	-	-	-	-	-	-	-	-	-	-	-	-	-	-	-	-	-	-	-	-	+	Redox-sensitive transcriptional activator SoxR	coding (442-443/465 nt)	small_indel	4267838	-	-	-	-	2	BW25113_4063
24	acrR	IS insert	-	-	-	-	-	+	-	-	-	-	-	-	+	-	-	-	-	-	-	-	-	-	-	-	Transcriptional regulator of acrAB operon, AcrR	coding (85-90/648 nt)	mobile_element_insertion	481301	-	-	-	IS186B_2	-	BW25113_0464
25	us_acrA	intergenic	-	-	-	-	-	-	-	-	-	-	-	-	-	-	-	-	-	-	-	-	-	+	-	-	us_Multidrug efflux system AcrAB-TolC, membrane fusion component AcrA<>us_Transcriptional regulator of acrAB operon, AcrR	intergenic (-95/-47)	snp_intergenic	481170	-	G	-	-	-	us_BW25113_0463<>us_BW25113_0464
26	asmA	T390P	-	-	-	-	-	-	-	-	-	+	-	-	-	-	-	-	-	-	-	-	-	-	-	-	AsmA protein	1168	snp_nonsynonymous	2133926	ACG390CCG	G	-	-	-	BW25113_2064
27	elfC	del	-	-	-	-	-	-	-	-	-	-	-	-	-	-	-	+	-	-	-	-	-	-	-	-	Probable outer membrane usher protein ElfC	coding (1808/2601 nt)	small_indel	996479	-	-	A (8->7)	-	1	BW25113_0940
28	ghrA	IS insert	-	-	-	-	-	-	-	+	-	-	-	-	-	-	-	-	-	-	-	-	-	-	-	-	Putative 2-hydroxyacid dehydrogenase YcdW (EC 1.-.-.-)	coding (4-8/939 nt)	mobile_element_insertion	1093345	-	-	-	IS2	-	BW25113_1033
29	lrhA	del	-	-	-	-	-	-	-	-	-	-	-	-	-	-	-	-	-	-	-	-	+	-	-	-	LysR family transcriptional regulator LrhA	coding (85-93/939 nt)	small_indel	2400028	-	-	-	-	9	BW25113_2289
33	pseudogene	SNP	-	-	-	-	-	-	-	-	-	-	-	+	+	-	-	-	-	-	-	-	-	-	-	-	COG3210: Large exoproteins involved in heme utilization or adhesion	pseudogene (2217/2526 nt)	snp_pseudogene	1461865	-	A	-	-	-	-
34	ds_-<>us_-	intergenic	-	-	-	-	-	-	-	-	+	-	-	-	-	-	-	-	-	-	-	-	-	-	-	-	ds_Large Subunit Ribosomal RNA / lsuRNA / LSU rRNA<>us_5S RNA	intergenic (+27/-51)	snp_intergenic	4161516	-	T	-	-	-	ds_-<>us_-
	MIC	wildtype
Range (low)	mg/L	0.015625	0.125	0.25	0.25	0.25	0.5	0.5	0.25	0.25	0.25	0.125	0.25	0.125	1	1	0.0625	0.5	0.25	0.125	0.25	0.125	0.3125	0.5	0.5	0.25
	xfold	1	8	16	16	16	32	32	16	16	16	8	16	8	64	64	4	32	16	8	16	8	20	32	32	16
Range (high)	mg/L	0.00976562	0.15625	0.3125	0.3125	0.15625	0.625	0.625	0.3125	0.3125	0.3125	0.15625	0.15625	0.15625	1.25	1.25	0.078125	0.3125	0.3125	0.15625	0.3125	0.15625	0.3125	0.625	0.3125	0.3125
	xfold	1	16	32	32	16	64	64	32	32	32	16	16	16	128	128	8	32	32	16	32	16	32	64	32	32
			GyrA	MarR+GyrA	MarR+GyrA	MarC+GyrA	SoxR+ GyrA	MarR+GyrA	MarR+ GyrA	MarR+GyrA	MarR+ GyrA	MarR+ GyrA	MarR+ GyrA	GyrA	MarR+GyrA	SoxR+GyrA	GyrB	MarR+ GyrB	MarR+ GyrB	MarR+ GyrB	SoxR + GyrB	GyrB	MarR+ GyrB	MarR+ GyrB	SoxR +GyrB	SoxR +GyrB
			+yeaV	+yigI				+AcrR; '+yigI		+ghrA		+AsmA			+AcrR			+ElfC						+AcrR

### Sheet: S3B (CAB)
Supplementary Table S3B. Sequence variants and MIC values in selected clones from the evolutionary run of A. baumannii ATCC17978 (CAB)
gene	variant	6E9	5E5	3E1	4E7	5E1	6E8	short annotation	mutation_category	codon_mutation	new_seq	indel_size	locus_tag	mobile_element	gene_position
gyrA	S81L	+	+	+	+	+	+	DNA gyrase subunit A (EC 5.99.1.3)	snp_nonsynonymous	TCA81TTA	T	-	AUO97b_02831	-	242
parC	S84L	-	-	-	+	+	-	DNA topoisomerase IV subunit A (EC 5.99.1.3)	snp_nonsynonymous	TCG84TTG	A	-	AUO97b_01770	-	251
parC	E88K	-	-	-	-	-	+	DNA topoisomerase IV subunit A (EC 5.99.1.3)	snp_nonsynonymous	GAA88AAA	T	-	AUO97b_01770	-	262
adeN	ISAba11	-	+	-	-	-	-	Transcriptional regulator of multidrug efflux pump AdeIJK	mobile_element_insertion	-	-	-	AUO97b_03526	ISAba11	coding (410-414/654 nt)
us_AdeIJK	ISAba11	-	-	+	-	-	-	us_membrane fusion protein AdeI of RND effluxpump AdeIJK	mobile_element_insertion	-	-	-	us_AUO97b_02716<>ds_AUO97b_02717	ISAba1	-
us_CsuA/B	ISAba11	-	-	+	-	-	-	us_Transcriptional regulator, AcrR family<>us_Sigma-fimbriae uncharacterized paralogous subunit	mobile_element_insertion	-	-	-	us_AUO97b_03241<>us_AUO97b_03242	ISAba11	intergenic (-56/-524)
us_CsuA/B	intergenic	+	-	-	-	-	-	us_Transcriptional regulator, AcrR family<>us_Sigma-fimbriae uncharacterized paralogous subunit	snp_intergenic	-	C	-	us_AUO97b_03241<>us_AUO97b_03242	-	intergenic (-61/-523)
us_CsuA/B	ISAba11	-	+	-	-	+	-	us_Transcriptional regulator, AcrR family<>us_Sigma-fimbriae uncharacterized paralogous subunit	mobile_element_insertion	-	-	-	us_AUO97b_03241<>us_AUO97b_03242	ISAba11	intergenic (-78/-502)
AUO97b_01026	disruptive	-	-	+	-	-	-	Putative acetyltransferase	small_indel	-	-	1	AUO97b_01026	-	coding (429/459 nt)
MIC DATA:	wildtype	GyrA+ (Csu)	GyrA+ AdeN	GyrA + us_AdeIJK	GyrA + ParC	GyrA + ParC + (csu)	GyrA + ParC
MIC (mg/L)	0.15625	1.25	2.5	5	20	20	20
MIC (xfold)	1	8	16	32	128	128	128

### Sheet: S3C (PAC-1)
Supplementary Table S3C. Sequence variants (from directed PCR analysis) and MIC values in selected clones from the evolutionary run of P. aeruginosa ATCC27853 (PAC-1)
gene	variant	3D3	1E1	6D1	3D2	4E2	5E2	6D5	5E5	5C1	short annotation
gyrA	T83I	+	+	+	+	+	-	-	-	-	DNA gyrase subunit A
gyrA	D87Y	-	-	-	-	-	+	-	-	-	DNA gyrase subunit A
gyrB	S466F	-	-	-	-	-	-	+	-	-	DNA gyrase subunit B
nfxB	I65fs	-	-	-	-	-	+	-	+	+	Transcriptional regulator NfxB
nfxB	Stop	+	-	-	-	-	-	-	-	-	Transcriptional regulator NfxB
mexS	R332W	-	+	-	-	-	-	-	-	-	Putative oxidoreductase, in divergon with MexT
mexS	A91V	-	-	+	-	-	-	-	-	-	Putative oxidoreductase, in divergon with MexT
mexS	E181fs	-	-	-	+	-	-	-	-	-	Putative oxidoreductase, in divergon with MexT
mexS	S251*	-	-	-	-	+	-	-	-	-	Putative oxidoreductase, in divergon with MexT
pilQ	Q232fs	-	+	-	-	-	-	-	-	-	Type IV pilus biogenesis protein PilQ
pilW	A164fs	-	-	-	-	-	+	-	-	+	Type IV fimbrial biogenesis protein PilW
MIC DATA:	wildtype
MIC (mg/L)	0.313	10	10	10	10	10	5	5	2.5	2.5
MIC (xfold)	1	32	32	32	32	32	16	16	8	8
